# Metabolic strategies of sharing pioneer bacteria mediating fresh macroalgae breakdown

**DOI:** 10.1101/2021.11.29.470388

**Authors:** Maéva Brunet, Nolwen Le Duff, Tristan Barbeyron, François Thomas

**Author notes:** Address correspondence to François Thomas. The authors have no conflict of interest to declare.

## Abstract

Macroalgae represent huge amounts of biomass worldwide, largely recycled by marine heterotrophic bacteria. We investigated the strategies of “pioneer” bacteria within the flavobacterial genus *Zobellia* to initiate the degradation of fresh brown macroalgae, which has received little attention compared to the degradation of isolated polysaccharides. *Zobellia galactanivorans* Dsij^T^ could use macroalgae as a sole carbon source and extensively degrade algal tissues without requiring physical contact, *via* the secretion of extracellular enzymes. This indicated a sharing behaviour, whereby pioneers release public goods that can fuel other bacteria. Comparisons of eight *Zobellia* strains, and strong transcriptomic shifts in *Z. galactanivorans* cells using fresh macroalgae vs. isolated polysaccharides, revealed potential overlooked traits of pioneer bacteria. Besides brown algal polysaccharide degradation, they notably include stress resistance proteins, type IX secretion system proteins and novel uncharacterized Polysaccharide Utilization Loci. Overall, this work highlights the relevance of studying fresh macroalga degradation to fully understand the niche, metabolism and evolution of pioneer degraders, as well as their cooperative interactions within microbial communities, as key players in macroalgal biomass turnover.
