## Supplementary material for "Metabolic strategies of sharing pioneer bacteria mediating fresh macroalgae breakdown": SuppTable 4

### Sheet: SuppTable 4
Genes upregulated with at least one macroalgae when compared both with the polysaccharides and maltose (Bonferroni-adjusted p-value < 0.05 and log2FC > 2). MA: Macroalgae. “L” means they are induced with L. digitata, “F” with F. serratus and “A” with A. nodosum. Genes likely involved antioxidant activity were highlighted in grey, genes involved in T9SS in orange and GH or PL in purple. Gene homol…
GeneID	Gene name	Gene function	Macroalgae	Z. gal	Z. amu	Z. lam	Z. rus	Z. ros Asnod1-F08	Z. ros Asnod2-B02-B	Z. ned Asnod2-B07-B	Z. ned Asnod3-E08-A
ZGAL_81	rpmE	Ribosomal protein L31	A	x	x	x	x	x	x	x	x
ZGAL_93		Conserved hypothetical periplasmic protein; CTD belonging to TIGRFAM family TIGR04183	F A	x		x	x	x	x	x	x
ZGAL_114	sodC	Superoxide dismutase [Cu-Zn]	L	x	x	x	x	x	x	x	x
ZGAL_115		Bacterial surface antigen	F	x	x	x	x	x	x	x	x
ZGAL_199		SusD-like lipoprotein	A	x	x				x
ZGAL_205		Glycoside hydrolase, family GH117	L F	x	x	x	x	x	x	x	x
ZGAL_209		Hypothetical lipoprotein, family CBM4	A	x	x	x	x	x	x
ZGAL_294		Conserved hypothetical membrane protein	A	x		x				x	x
ZGAL_295		Heavy metal binding protein	A	x	x	x	x	x	x	x	x
ZGAL_296	glpE2	Thiosulfate sulfurtransferase	A	x	x	x	x	x	x	x	x
ZGAL_297		Beta-lactamase hydrolase-like protein	A	x	x	x	x	x	x	x	x
ZGAL_392		Putative protein	A	x
ZGAL_402		Conserved hypothetical membrane protein	A	x			x	x	x		x
ZGAL_408		Vgr family protein	A	x			x	x	x		x
ZGAL_410		Conserved hypothetical protein	A	x
ZGAL_437		Conserved hypothetical protein	A	x
ZGAL_451		Hypothetical lipoprotein	A	x
ZGAL_524		Conserved hypothetical membrane protein	A	x	x	x	x	x	x	x	x
ZGAL_525		Conserved hypothetical periplasmic protein	A	x	x	x	x	x	x	x	x
ZGAL_632		T9SS SprF family protein	A	x	x	x	x	x	x	x	x
ZGAL_706	murB	UDP-N-acetylenolpyruvoylglucosamine reductase	A	x	x	x	x	x	x	x	x
ZGAL_721		Flavastacin, family M12	A	x	x	x	x	x	x	x	x
ZGAL_761	sprT	T9SS associated SprT protein	A	x	x	x	x	x	x	x	x
ZGAL_787		hypothetical membrane protein	A	x						x	x
ZGAL_831		hypothetical protein	L	x	x	x	x			x	x
ZGAL_890		T9SS-associated protein PorV	A	x	x	x	x	x	x	x	x
ZGAL_900		Endonuclease	A	x	x	x	x		x	x	x
ZGAL_959		Conserved hypothetical periplasmic protein	A	x	x	x	x	x	x	x	x
ZGAL_966		Conserved hypothetical protein	A	x	x	x	x	x	x	x	x
ZGAL_992		Hypothetical protein	A	x
ZGAL_1071		Ribonuclease BN family protein	L F	x	x	x	x	x	x	x	x
ZGAL_1072		Short-chain dehydrogenase/reductase	L	x	x	x	x	x	x	x	x
ZGAL_1073		Conserved hypothetical protein	L	x	x	x	x	x	x	x	x
ZGAL_1074		Conserved hypothetical membrane protein	L F	x	x	x	x	x	x	x	x
ZGAL_1077		Citrate transporter family protein	F	x	x	x	x	x	x	x	x
ZGAL_1078		Small-conductance mechanosensitive channel	L F	x	x	x	x	x	x	x	x
ZGAL_1080		Putative membrane protein	L F	x	x	x	x	x	x	x	x
ZGAL_1082	topA2	DNA topoisomerase 1B	L	x	x	x	x	x	x	x	x
ZGAL_1083		Conserved hypothetical protein	L	x	x	x	x	x	x	x	x
ZGAL_1085		Putative membrane protein	L F	x	x	x	x	x	x	x	x
ZGAL_1086		Conserved hypothetical protein	F	x	x	x	x	x	x	x	x
ZGAL_1089		Two-component system - Sensor histidine kinase	L	x	x	x	x	x	x	x	x
ZGAL_1099		Alpha/beta hydrolase-fold protein	L F	x	x	x	x	x	x	x	x
ZGAL_1101		Peroxiredoxin	L	x	x	x	x	x	x	x	x
ZGAL_1102	gdhA	Glucose 1-dehydrogenase	L	x	x	x	x	x	x	x	x
ZGAL_1103		Short-chain dehydrogenase/reductase SDR	L F	x	x	x	x	x	x	x	x
ZGAL_1104		Hypothetical protein	L	x	x	x	x	x	x	x	x
ZGAL_1105		Conserved hypothetical protein	L F	x	x	x		x	x	x	x
ZGAL_1124		Conserved hypothetical periplasmic protein; CTD belonging to TIGRFAM family TIGR04183	F A	x	x	x				x	x
ZGAL_1144		Receptor-like protein kinase	A	x	x	x	x	x	x	x	x
ZGAL_1182	alyA1	Endo-guluronate lyase AlyA1, family PL7_3	A	x						x	x
ZGAL_1302		Conserved hypothetical protein	A	x	x	x	x	x	x	x	x
ZGAL_1390		Putative membrane protein	A	x
ZGAL_1393		Hypothetical lipoprotein	A	x
ZGAL_1394		Putative membrane protein	A	x
ZGAL_1414		Esterase	A	x	x	x	x	x	x	x	x
ZGAL_1474		Hypothetical membrane protein	A	x	x	x	x	x	x	x	x
ZGAL_1597		Putative protein	L	x	x	x	x	x	x	x	x
ZGAL_1598		Carboxymuconolactone decarboxylase family protein	L	x	x	x	x	x	x	x	x
ZGAL_1599		Conserved hypothetical periplasmic protein	L	x	x	x	x	x	x	x	x
ZGAL_1610	rpmF	Ribosomal protein L32	A	x	x	x	x	x	x	x	x
ZGAL_1646		Putative protein	A	x
ZGAL_1673		Conserved hypothetical protein	A	x	x	x	x	x	x	x	x
ZGAL_1704	sprF	T9SS associated protein SprF	A	x	x	x	x	x	x	x	x
ZGAL_1707		T9SS SprF family protein	A	x	x	x	x	x	x	x	x
ZGAL_1712		Conserved hypothetical protein	L	x	x	x	x	x	x	x	x
ZGAL_1757		TetR-type transcriptional regulator	F	x	x	x	x	x	x	x	x
ZGAL_1825		Intracellular peptidase, family C56	L	x	x	x	x	x	x	x	x
ZGAL_1834		Conserved hypothetical protein	A	x	x		x
ZGAL_1878		Putative exported protein	A	x	x	x	x	x	x	x	x
ZGAL_1930		Conserved hypothetical lipoprotein	A	x	x	x	x	x	x	x	x
ZGAL_1956		Two-component system - Sensor histidine kinase	A	x	x	x	x	x	x	x	x
ZGAL_1977		Putative protein	A	x
ZGAL_1990		Conserved hypothetical lipoprotein	A	x					x
ZGAL_2010		Esterase	A	x			x
ZGAL_2021		SCP-like extracellular protein	F A	x	x	x	x	x	x	x	x
ZGAL_2022		Conserved hypothetical periplasmic protein; CTD belonging to TIGRFAM family TIGR04131	F A	x	x	x	x	x	x	x	x
ZGAL_2023		T9SS SprF family protein	L F A	x	x	x	x	x	x	x	x
ZGAL_2024		T9SS-associated PG1058-like protein	F A	x	x	x	x	x	x	x	x
ZGAL_2029		Conserved hypothetical protein	A	x	x	x	x	x	x	x	x
ZGAL_2059		Conserved hypotetical lipoprotein	A	x	x	x	x	x	x	x	x
ZGAL_2099		Conserved hypothetical protein	A	x	x	x	x	x	x	x	x
ZGAL_2100		Conserved hypothetical protein	A	x	x	x	x	x	x	x	x
ZGAL_2112		Uncharacterized ATP-dependent helicase	L F	x	x	x	x	x	x	x	x
ZGAL_2113	ligC	DNA ligase	L	x	x	x	x	x	x	x	x
ZGAL_2300		Hypothetical protein	A	x
ZGAL_2399		Conserved hypothetical protein	F	x	x	x	x	x	x	x	x
ZGAL_2401		T9SS SprF family protein	A	x	x	x	x	x	x	x	x
ZGAL_2456		T9SS-associated PG0189-like protein	A	x	x	x	x	x	x	x	x
ZGAL_2551		Conserved hypotheical membrane protein	A	x	x	x	x	x	x	x	x
ZGAL_2552		Conserved membrane lipoprotein	A	x	x	x	x	x	x	x	x
ZGAL_2553		Hypothetical membrane protein	A	x	x	x		x	x	x	x
ZGAL_2554		Conserved membrane lipoprotein	A	x	x	x		x	x	x	x
ZGAL_2555		Putative exported protein	A	x	x	x	x	x	x	x	x
ZGAL_2605		Conserved hypothetical protein	L F	x	x	x	x	x	x	x	x
ZGAL_2606		Conserved hypothetical protein	L F	x	x	x	x	x	x	x	x
ZGAL_2607		Conserved hypothetical periplasmic protein	L F	x	x	x	x	x	x	x	x
ZGAL_2608		Conserved hypothetical protein	L	x	x	x	x	x	x	x	x
ZGAL_2609		CsbD-like protein	L F	x	x	x	x	x	x	x	x
ZGAL_2611		Conserved hypothetical protein	L F	x	x	x	x	x	x	x	x
ZGAL_2684		Hypothetical membrane protein	A	x
ZGAL_2685		Conserved hypothetical protein	A	x
ZGAL_2686		Hypothetical membrane protein	A	x
ZGAL_2690		Conserved hypothetical periplasmic protein	A	x
ZGAL_2691		TonB-dependent Receptor	A	x
ZGAL_2716		Conserved hypothetical membrane protein	A	x	x	x	x	x	x	x	x
ZGAL_2747		Conserved hypothetical lipoprotein	F A	x	x	x	x	x	x	x	x
ZGAL_2761		Conserved hypothetical periplasmic protein; CTD belonging to TIGRFAM family TIGR04131	A	x	x	x	x	x	x	x	x
ZGAL_2762		Conserved hypothetical periplasmic protein; CTD belonging to TIGRFAM family TIGR04131	A	x	x	x	x	x	x	x	x
ZGAL_2816	crcB	Protein CrcB	A	x	x	x	x	x	x	x	x
ZGAL_2893		T9SS-associated PG1058-like protein	A	x	x	x	x	x	x	x	x
ZGAL_2895		Conserved hypothetical protein	A	x	x	x	x	x	x	x	x
ZGAL_2909		Two-component system - Sensor histidine kinase	F	x	x	x	x			x	x
ZGAL_2910		Two-component system - Response regulator, receiver domain	F	x	x	x	x			x	x
ZGAL_2944		Conserved hypothetical protein	A	x	x	x	x	x	x	x	x
ZGAL_2961		Conserved hypothetical protein	A	x	x	x	x	x	x	x	x
ZGAL_2962		Conserved hypothetical membrane protein	A	x	x	x	x	x	x	x	x
ZGAL_2972	crtZ	Beta-carotene hydroxylase	F	x	x	x	x	x	x	x	x
ZGAL_2982		Two-component system - Sensor histidine kinase	A	x	x	x	x	x	x	x	x
ZGAL_2988		Conserved hypothetical membrane protein	F	x	x	x	x	x	x	x	x
ZGAL_2989		Conserved hypothetical membrane protein	F A	x	x	x	x	x	x	x	x
ZGAL_2990		Glycosyltransferase, family GT4	L F A	x	x	x	x	x	x	x	x
ZGAL_2991		Dolichol-phosphate mannose synthase, family GT2	F A	x	x	x	x	x	x	x	x
ZGAL_2994		Hypothetical protein	L	x	x	x	x	x	x	x	x
ZGAL_3093	traK	Conjugative transposon protein TraK	A	x
ZGAL_3183	dssA	Sheath polysaccharide lyase, family PL9_4	A	x
ZGAL_3216	moaE2	Molybdopterin synthase, large subunit	A	x	x	x		x	x	x	x
ZGAL_3262		Conserved hypothetical protein	A	x
ZGAL_3285		Conserved hypothetical protein	A	x
ZGAL_3294		Conserved hypothetical protein	A	x
ZGAL_3295		Hypothetical membrane protein	A	x
ZGAL_3299		Conserved hypothetical protein	A	x
ZGAL_3315		Putative membrane protein	A	x
ZGAL_3371		Hypothetical membrane protein	A	x
ZGAL_3372		Hypothetical membrane protein	A	x
ZGAL_3373		Hypothetical protein	A	x
ZGAL_3388		Conserved hypothetical protein	F A	x					x
ZGAL_3389		Vgr family protein	A	x			x	x	x		x
ZGAL_3410		Conserved hypothetical lipoprotein	A	x
ZGAL_3411		Putative protein	F A	x
ZGAL_3445	uglA1	Unsaturated glucuronyl hydrolase, family GH88	A	x	x	x	x	x	x	x	x
ZGAL_3478		Conserved hypothetical protein	A	x		x				x	x
ZGAL_3479		Metallo-beta-lactamase superfamily protein	A	x		x				x	x
ZGAL_3480		Conserved hypothetical protein	A	x		x				x	x
ZGAL_3481		Small-conductance mechanosensitive channel	A	x		x				x	x
ZGAL_3483		Universal stress protein	A	x		x				x	x
ZGAL_3491	lolD1	Lipoprotein-specific ABC transporter, ATPase component	A	x	x	x	x	x	x	x	x
ZGAL_3492		Conserved hypothetical protein	A	x		x				x	x
ZGAL_3493		Conserved hypothetical protein	A	x		x				x	x
ZGAL_3551		Conserved hypothetical periplasmic protein	L F	x	x	x	x	x	x	x	x
ZGAL_3557		Hypothetical membrane protein	L	x	x	x	x	x	x	x	x
ZGAL_3558		Conserved hypothetical protein	L	x	x	x	x	x	x	x	x
ZGAL_3560		Hypothetical protein	L F	x
ZGAL_3565		Conserved hypothetical protein	L	x	x	x	x	x	x	x	x
ZGAL_3651		T9SS SprF family protein	F A	x	x	x	x	x	x	x	x
ZGAL_3652		T9SS-associated PG1058-like protein	F A	x	x	x	x	x	x	x	x
ZGAL_3704		DUF805 family protein	A	x	x	x	x	x	x	x	x
ZGAL_3727		Conserved hypothetical protein; CTD belonging to TIGRFAM family TIGR04131	A	x	x	x	x	x	x	x	x
ZGAL_3759	capM	Capsular polysaccharide biosynthesis glycosyltransferase, family GT4	A	x		x				x	x
ZGAL_3770	pelA1	Pectate lyase, family PL1	A	x
ZGAL_3839		Small heat shock protein	A	x	x	x	x	x	x	x	x
ZGAL_3847		Conserved hypothetical membrane protein	A	x	x	x	x	x	x	x	x
ZGAL_3848		Conserved hypothetical membrane protein	A	x	x	x	x	x	x	x	x
ZGAL_3849		Hypothetical protein	A	x		x				x	x
ZGAL_3850		Conserved hypothetical protein	A	x		x				x	x
ZGAL_3851		Conserved hypothetical protein	A	x		x				x	x
ZGAL_3852		ABC-2 type exporter, permease component	F A	x
ZGAL_3853		ABC-2 type exporter, permease component	F A	x
ZGAL_3854		Membrane fusion protein	A	x
ZGAL_3855		Outer membrane efflux protein	A	x
ZGAL_3856		Multi-pass membrane transporter	A	x		x				x	x
ZGAL_3861		Conserved hypothetical protein	A	x		x				x	x
ZGAL_3862		Universal stress protein	A	x		x				x	x
ZGAL_3863		Conserved hypothetical protein	F A	x		x				x	x
ZGAL_3864	glkA	Glucokinase (Glucose kinase)	F A	x		x				x	x
ZGAL_3865	fbaB	Fructose-bisphosphate aldolase, class 1	F A	x		x				x	x
ZGAL_3866	pfkB	6-Phosphofructokinase, isozyme 2	F A	x		x				x	x
ZGAL_3867	gpmA	2,3-bisphosphoglycerate-dependent phosphoglycerate mutase	F A	x		x				x	x
ZGAL_3868	ldhA	D-lactate dehydrogenase	A	x		x				x	x
ZGAL_3869	ppsA	Pyruvate, water dikinase (Phosphoenolpyruvate synthase)	F A	x		x				x	x
ZGAL_3871	atpD2	ATP synthase, F1 sector beta subunit	F A	x	x	x	x	x	x	x	x
ZGAL_3872	atpC2	ATP synthase, F1 sector epsilon subunit	A	x		x				x	x
ZGAL_3873	atpI	ATP synthase gene 1	A	x		x				x	x
ZGAL_3874		Conserved hypothetical membrane protein	A	x						x	x
ZGAL_3875	atpB2	ATP synthase, F0 sector A subunit	A	x		x				x	x
ZGAL_3876	atpE2	ATP synthase, F0 sector C subunit	A	x		x				x	x
ZGAL_3877	atpF2	ATP synthase, F0 sector B subunit	A	x		x				x	x
ZGAL_3878	atpA2	ATP synthase, F1 sector alpha subunit	F A	x	x	x	x	x	x	x	x
ZGAL_3879	atpG2	ATP synthase, F1 sector gamma subunit	A	x		x				x	x
ZGAL_3881		ABC importer, periplasmic component	F A	x		x				x	x
ZGAL_3882		ABC importer, ATPase component	F A	x	x	x	x	x	x	x	x
ZGAL_3883		ABC importer, permease component	F A	x		x				x	x
ZGAL_3885		Voltage-gated chloride channel	A	x		x				x	x
ZGAL_3886	cgaA	Glucan 1,4-alpha-glucosidase, family GH15	A	x		x				x	x
ZGAL_3939		Serine endopeptidase, family S54	A	x
ZGAL_3947		Endonuclease/exonuclease/phosphatase family	A	x				x
ZGAL_3970		conserved hypothetical lipoprotein	A	x	x	x	x	x	x	x	x
ZGAL_4057		Conserved hypothetical membrane protein	A	x	x	x	x	x	x	x	x
ZGAL_4072	nth	Endonuclease III	A	x	x	x	x	x	x	x	x
ZGAL_4136		Conserved hypothetical membrane protein	A	x	x	x	x	x	x	x	x
ZGAL_4152		Response regulator receiver	A	x	x	x	x	x	x	x	x
ZGAL_4153		Conserved hypothetical membrane protein	A	x	x	x	x	x	x	x	x
ZGAL_4154		Glycosyltransferase, family GT2	A	x	x	x	x	x	x	x	x
ZGAL_4173		Putative membrane protein	F	x	x	x	x	x	x	x	x
ZGAL_4191		NAD dependent epimerase/dehydratase family protein	L F	x	x	x	x	x	x	x	x
ZGAL_4204		MORN repeat protein	A	x
ZGAL_4216		Hypothetical lipoprotein	A	x
ZGAL_4267	agaC	Beta-agarase AgaC, family GH16	A	x	x		x	x	x
ZGAL_4268		Parallel beta-helix fold protein	A	x	x			x	x
ZGAL_4272		Conserved hypothetical protein	A	x	x	x	x	x	x	x	x
ZGAL_4288		Hypothetical lipoprotein	F	x		x	x	x	x	x	x
ZGAL_4310		Conserved hypothetical periplasmic protein; CTD belonging to TIGRFAM family TIGR04183	A	x				x	x
ZGAL_4348		Conserved hypothetical protein	A	x				x	x
ZGAL_4349		Hypothetical periplasmic protein	A	x		x		x	x	x	x
ZGAL_4350		Conserved hypothetical protein	A	x						x	x
ZGAL_4355		Hypothetical membrane protein	A	x
ZGAL_4409		Conserved hypothetical lipoprotein	A	x	x	x	x	x	x	x	x
ZGAL_4437		Conserved hypothetical protein	A	x
ZGAL_4444	aldB	Alpha-acetolactate decarboxylase	A	x						x	x
ZGAL_4532		Conserved hypothetical membrane protein	A	x	x	x	x	x	x	x	x
ZGAL_4575		Conserved hypothetical protein	A	x	x	x	x	x	x	x	x
ZGAL_4576		Conserved hypothetical membrane protein	A	x	x	x	x	x	x	x	x
ZGAL_4604		Putative protein	A	x
ZGAL_4606		Conserved hypothetical membrane protein	A	x	x	x	x	x	x	x	x
ZGAL_4634		T9SS SprF family protein	A	x	x	x	x	x	x	x	x
ZGAL_4635		T9SS-associated PG1058-like protein	A	x	x	x	x	x	x	x	x
ZGAL_4729		Conserved hypothetical lipoprotein	A	x	x	x	x	x	x	x	x
ZGAL_4738		Two-component system - Response regulator	A	x	x	x	x	x	x	x	x
ZGAL_4765		Conserved hypothetical periplasmic protein	A	x	x	x	x	x	x	x	x
ZGALAM_0075	rpmH	50S ribosomal protein L34	F A	x	x	x	x	x	x	x	x
ZGALAM_0667	rpsU	30S ribosomal protein S21	A	x	x	x	x	x	x	x	x
ZGALAM_0748		conserved protein of unknown function	A	x	x			x	x
ZGALAM_0909		exported protein of unknown function	F A	x			x
ZGALAM_2285		transposase (fragment)	A	x
ZGALAM_2286		protein of unknown function	A	x
ZGALAM_2603		protein of unknown function	A	x
ZGALAM_2793		conserved exported protein of unknown function	A	x		x	x		x	x	x
ZGALAM_4614		protein of unknown function	A	x
ZGALAM_4720		conserved exported protein of unknown function	F A	x	x	x	x	x	x	x
