## Supplementary material for "Metabolic strategies of sharing pioneer bacteria mediating fresh macroalgae breakdown": SuppTable 6

### Sheet: SuppTable 6
Genes upregulated with Laminaria when compared to maltose (Bonferroni-adjusted p-value < 0.05 and log2FC > 2). Gene homologs were searched in the genome of the other Zobellia spp. used in this study. Green = homolog found; Yellow = homolog not found. Zgal: Z. galactanivorans DsijT; Zamu: Z. amurskyensis KMM 3526T; Zlam: Z. laminariae KMM 3676T; Zrus: Z. russellii KMM 3677T; ZrosF08: Z. roscoffens…
GeneID	Gene name	Gene function	Z. gal	Z. amu	Z. lam	Z. rus	Z. ros Asnod1-F08	Z. ros Asnod2-B02-B	Z. ned Asnod2-B07-B	Z. ned Asnod3-E08-A
ZGAL_8	degP	degP Peptidase Do, family S1	x	x	x	x	x	x	x	x
ZGAL_18		Putative membrane protein	x	x	x	x	x	x	x	x
ZGAL_41		Conserved hypothetical periplasmic protein	x	x	x	x	x	x	x	x
ZGAL_47		Small-conductance mechanosensitive channel	x	x	x	x	x	x	x	x
ZGAL_98	fadA	fadA 3-Ketoacyl-CoA thiolase	x	x	x	x	x	x	x	x
ZGAL_99	fadE	fadE Acyl-CoA dehydrogenase	x	x	x	x	x	x	x	x
ZGAL_112		Serine peptidase, family S9	x	x	x	x	x	x	x	x
ZGAL_114	sodC	sodC Superoxide dismutase [Cu-Zn]	x	x	x	x	x	x	x	x
ZGAL_115		Bacterial surface antigen	x	x	x	x	x	x	x	x
ZGAL_176		Conserved hypothetical periplasmic protein	x	x	x	x	x	x	x	x
ZGAL_177		Cytochrome c-containing protein	x	x	x	x	x	x
ZGAL_200		SusC-like TonB-dependent transporter	x	x				x
ZGAL_205		Glycoside hydrolase, family GH117	x	x	x	x	x	x	x	x
ZGAL_206		Sulfatase, family S1-17	x	x	x	x	x	x	x	x
ZGAL_223		ABC-2 type exporter, permease component	x
ZGAL_257		Cytochrome c-containing protein	x	x	x	x	x	x	x	x
ZGAL_305	cysJ	cysJ Sulfite reductase [NADPH] flavoprotein alpha-component	x
ZGAL_306		Peroxiredoxin	x	x	x	x	x	x	x	x
ZGAL_331		RNA polymerase ECF-type sigma factor	x	x	x	x		x
ZGAL_334		Putative glycoside hydrolase, family GHnc	x			x		x
ZGAL_360		Conserved hypothetical protein	x	x		x	x	x
ZGAL_512		Conserved hypothetical membrane protein	x	x	x	x	x	x	x	x
ZGAL_513		Conserved hypothetical protein	x	x	x	x	x	x	x	x
ZGAL_521	msrB1	msrB1 Peptide methionine sulfoxide reductase msrB	x	x	x	x	x	x	x	x
ZGAL_536		NUDIX hydrolase	x	x	x	x	x	x	x	x
ZGAL_553		Fasciclin repeats protein	x	x	x	x			x	x
ZGAL_581		Conserved hypothetical protein	x	x	x	x	x	x	x	x
ZGAL_582	arsC	arsC Protein arsC	x	x	x	x	x	x	x	x
ZGAL_619	pbp1B	pbp1B Penicillin-binding protein 1B, family GT51	x	x	x	x	x	x	x	x
ZGAL_620		Hydrolase HAD superfamily	x	x	x	x	x	x	x	x
ZGAL_699		Fatty acid hydroxylase family protein	x	x		x	x	x	x	x
ZGAL_700		Conserved hypothetical periplasmic protein	x	x	x	x	x	x	x	x
ZGAL_704		Conserved PDZ-containing protein	x	x	x	x	x	x	x	x
ZGAL_729		Conserved hypothetical periplasmic protein	x	x	x	x			x
ZGAL_730		Conserved hypothetical periplasmic protein	x	x	x	x	x	x	x	x
ZGAL_737		Ankyrin repeats protein	x	x	x	x	x	x	x	x
ZGAL_769	rpoD1	rpoD1 RNA polymerase sigma factor rpoD	x	x	x	x	x	x	x	x
ZGAL_772	add	add Adenosine deaminase	x	x	x	x	x	x	x	x
ZGAL_831		hypothetical protein	x	x	x	x			x	x
ZGAL_871		Conserved hypothetical protein	x	x	x	x	x	x	x	x
ZGAL_872		Conserved hypothetical protein	x	x	x	x	x	x	x	x
ZGAL_873		Conserved hypothetical protein	x	x	x	x	x	x	x	x
ZGAL_921		Conserved cytochrome c-containing protein	x	x	x	x	x	x	x	x
ZGAL_922		SusC-like TonB-dependent transporter	x	x	x	x	x	x	x	x
ZGAL_923		SusD-like lipoprotein	x	x	x	x	x	x	x	x
ZGAL_934		Serine peptidase, family S8	x						x
ZGAL_940		Conserved hypothetical protein	x
ZGAL_947		Conserved hypothetical protein	x
ZGAL_954		Conserved cytochrome c-containing protein	x	x	x	x	x	x
ZGAL_968		Conserved hypothetical periplasmic protein	x	x	x	x	x	x	x	x
ZGAL_980		LemA family protein	x	x	x	x	x	x	x	x
ZGAL_1071		Ribonuclease BN family protein	x	x	x	x	x	x	x	x
ZGAL_1072		Short-chain dehydrogenase/reductase	x	x	x	x	x	x	x	x
ZGAL_1073		Conserved hypothetical protein	x	x	x	x	x	x	x	x
ZGAL_1074		Conserved hypothetical membrane protein	x	x	x	x	x	x	x	x
ZGAL_1075		Possible Sigma-54 modulation protein	x	x	x	x	x	x	x	x
ZGAL_1076		Putative protein	x	x	x	x	x	x	x	x
ZGAL_1077		Citrate transporter family protein	x	x	x	x	x	x	x	x
ZGAL_1078		Small-conductance mechanosensitive channel	x	x	x	x	x	x	x	x
ZGAL_1079		Conserved hypothetical membrane protein	x	x	x	x	x	x	x	x
ZGAL_1080		Putative membrane protein	x	x	x	x	x	x	x	x
ZGAL_1082	topA2	topA2 DNA topoisomerase 1B	x	x	x	x	x	x	x	x
ZGAL_1083		Conserved hypothetical protein	x	x	x	x	x	x	x	x
ZGAL_1084		Conserved hypothetical protein	x	x	x	x	x	x	x	x
ZGAL_1085		Putative membrane protein	x	x	x	x	x	x	x	x
ZGAL_1089		Two-component system - Sensor histidine kinase	x	x	x	x	x	x	x	x
ZGAL_1091		AraC-type transcriptional regulator	x	x	x	x	x	x	x	x
ZGAL_1092		Conserved hypothetical protein	x	x	x	x	x	x	x	x
ZGAL_1094	dpsA2	dpsA2 DNA protection during starvation protein	x	x	x	x	x	x	x	x
ZGAL_1099		Alpha/beta hydrolase-fold protein	x	x	x	x	x	x	x	x
ZGAL_1100		Putative protein	x	x	x	x	x	x	x	x
ZGAL_1101		Peroxiredoxin	x	x	x	x	x	x	x	x
ZGAL_1102	gdhA	gdhA Glucose 1-dehydrogenase	x	x	x	x	x	x	x	x
ZGAL_1103		Short-chain dehydrogenase/reductase SDR	x	x	x	x	x	x	x	x
ZGAL_1104		Hypothetical protein	x	x	x	x	x	x	x	x
ZGAL_1105		Conserved hypothetical protein	x	x	x		x	x	x	x
ZGAL_1132		Conserved hypothetical protein	x	x	x	x	x	x	x	x
ZGAL_1133		Conserved cytochrome c -containing protein	x	x	x	x	x	x
ZGAL_1178	msrB2	msrB2 Peptide methionine sulfoxide reductase msrB	x	x	x	x	x	x	x	x
ZGAL_1179	msrA1	msrA1 Peptide methionine sulfoxide reductase msrA	x	x	x	x	x	x	x	x
ZGAL_1180		Conserved hypothetical membrane protein	x		x	x			x	x
ZGAL_1181	msrA2	msrA2 Peptide methionine sulfoxide reductase msrA	x	x	x	x	x	x	x	x
ZGAL_1182	alyA1	alyA1 Endo-guluronate lyase AlyA1, family PL7_3	x						x	x
ZGAL_1205		Conserved hypothetical lipoprotein	x	x	x	x	x	x	x	x
ZGAL_1208		AraC-type transcriptional regulator	x	x	x	x	x	x	x	x
ZGAL_1213		Conserved hypothetical membrane protein	x	x	x	x	x	x	x	x
ZGAL_1219		Conserved hypothetical periplasmic protein	x	x	x	x	x	x	x	x
ZGAL_1220		FAD-dependent pyridine nucleotide-disulfide oxidoreductase	x	x	x	x	x	x	x	x
ZGAL_1222		Conserved hypothetical protein	x	x	x	x	x	x	x	x
ZGAL_1223	rhaB	rhaB Alpha-L-rhamnosidase, family GH78	x	x	x	x	x	x	x	x
ZGAL_1282		Conserved hypothetical periplasmic protein	x	x	x	x	x	x	x	x
ZGAL_1312		Conserved hypothetical membrane protein	x	x	x	x	x	x	x	x
ZGAL_1313	lys9	lys9 Saccharopine dehydrogenase (NADP(+), L-glutamate-forming) (Saccharopine reductase)	x	x	x	x	x	x	x	x
ZGAL_1346		Conserved hypothetical periplasmic protein	x	x	x	x	x	x	x	x
ZGAL_1360		Conserved hypothetical membrane protein	x	x	x	x	x	x	x	x
ZGAL_1364		Cytochrome c-containing protein	x				x	x	x	x
ZGAL_1365	irpA2	irpA2 Iron-regulated protein A	x				x	x	x	x
ZGAL_1425	nudF	nudF ADP-ribose pyrophosphatase	x	x	x	x	x	x	x	x
ZGAL_1426		Ankyrin repeats protein	x	x	x	x	x	x	x	x
ZGAL_1427	katA1	katA1 Catalase	x	x	x	x	x	x	x	x
ZGAL_1431		Putative membrane lipoprotein	x	x	x	x	x	x	x	x
ZGAL_1432		TonB-dependent Receptor	x	x	x	x	x	x	x	x
ZGAL_1480		Aldehyde dehydrogenase	x	x	x	x	x	x	x	x
ZGAL_1481		Hypothetical protein	x
ZGAL_1495		MoxR-like ATPase	x	x	x	x	x	x	x	x
ZGAL_1512		Multidrug efflux transporter	x	x	x	x	x	x	x	x
ZGAL_1513		Outer membrane efflux protein	x	x	x	x	x	x	x	x
ZGAL_1597		Putative protein	x	x	x	x	x	x	x	x
ZGAL_1598		Carboxymuconolactone decarboxylase family protein	x	x	x	x	x	x	x	x
ZGAL_1599		Conserved hypothetical periplasmic protein	x	x	x	x	x	x	x	x
ZGAL_1640	sirC	sirC Precorrin-2 dehydrogenase	x	x	x	x	x	x	x	x
ZGAL_1641		Conserved hypothetical membrane protein	x	x		x
ZGAL_1642		Flavoprotein, bacterial luciferase family	x	x	x	x	x	x	x	x
ZGAL_1695		Conserved hypothetical protein	x	x	x	x	x	x	x	x
ZGAL_1710		Conserved hypothetical membrane protein	x	x	x	x	x	x	x	x
ZGAL_1711		Conserved hypothetical membrane protein	x	x	x	x	x	x	x	x
ZGAL_1712		Conserved hypothetical protein	x	x	x	x	x	x	x	x
ZGAL_1825		Intracellular peptidase, family C56	x	x	x	x	x	x	x	x
ZGAL_1837	sufA	sufA Protein SufA	x	x	x	x	x	x	x	x
ZGAL_1838	sufB	sufB Protein SufB	x	x	x	x	x	x	x	x
ZGAL_1871	hemH	hemH Ferrochelatase	x	x	x	x	x	x	x	x
ZGAL_1898		Hypothetical periplasmic protein	x	x		x
ZGAL_1908		Hypothetical periplasmic protein	x	x	x	x	x	x	x	x
ZGAL_1909		Conserved hypothetical periplasmic protein	x	x	x	x	x	x	x	x
ZGAL_1936	dxsA	dxsA 1-Deoxy-D-xylulose-5-phosphate synthase	x	x	x	x	x	x	x	x
ZGAL_1949		RNA polymerase ECF-type sigma factor	x	x		x	x	x
ZGAL_1964	feoB	feoB Ferrous iron transport protein B	x	x	x	x	x	x	x	x
ZGAL_1991		Conserved hypothetical lipoprotein	x
ZGAL_2004		Conserved hypothetical periplasmic protein	x	x	x	x	x	x	x	x
ZGAL_2023		T9SS SprF family protein	x	x	x	x	x	x	x	x
ZGAL_2036		Conserved hypothetical protein	x	x	x	x	x	x	x	x
ZGAL_2041		Conserved hypothetical lipoprotein	x			x			x	x
ZGAL_2093		Deacetylase, histone deacetylase family	x	x	x	x	x	x	x	x
ZGAL_2107	gorA	gorA Glutathione reductase	x	x	x	x	x	x	x	x
ZGAL_2108		Conserved hypothetical membrane protein	x	x	x	x	x	x	x	x
ZGAL_2109		Metallo-phosphoesterase family	x	x	x	x	x	x	x	x
ZGAL_2112		Uncharacterized ATP-dependent helicase	x	x	x	x	x	x	x	x
ZGAL_2113	ligC	ligC DNA ligase	x	x	x	x	x	x	x	x
ZGAL_2114		Metallo-beta-lactamase superfamily protein	x	x	x	x	x	x	x	x
ZGAL_2131		TPR repeats protein	x	x	x	x	x	x	x	x
ZGAL_2132		Putative protein	x	x	x	x	x	x	x	x
ZGAL_2151		Conserved hypothetical membrane protein	x	x	x	x	x	x	x	x
ZGAL_2168	hyaD	hyaD Hydrogenase maturation protease, family A31	x						x
ZGAL_2266		NAD(P)H nitroreductase	x	x	x	x	x	x	x	x
ZGAL_2269		BlaI-type transcriptional repressor	x	x		x	x	x	x	x
ZGAL_2270		BlaR1-type regulatory protein / TonB protein	x	x		x	x	x	x	x
ZGAL_2271		O-linked N-acetylglucosaminyltransferase, family GT41	x	x		x	x	x	x	x
ZGAL_2296		Conserved lipoprotein containing CBM22	x			x	x
ZGAL_2352		Metallophosphoesterase	x	x	x	x	x	x	x	x
ZGAL_2393		ABC exporter, permease component	x	x	x	x	x	x	x	x
ZGAL_2398	yggB	yggB Mechanosensitive ion channel	x	x	x	x	x	x	x	x
ZGAL_2466	fabH3	fabH3 3-oxoacyl-[acyl-carrier-protein] synthase III	x	x	x	x	x	x	x	x
ZGAL_2605		Conserved hypothetical protein	x	x	x	x	x	x	x	x
ZGAL_2606		Conserved hypothetical protein	x	x	x	x	x	x	x	x
ZGAL_2607		Conserved hypothetical periplasmic protein	x	x	x	x	x	x	x	x
ZGAL_2608		Conserved hypothetical protein	x	x	x	x	x	x	x	x
ZGAL_2609		CsbD-like protein	x	x	x	x	x	x	x	x
ZGAL_2611		Conserved hypothetical protein	x	x	x	x	x	x	x	x
ZGAL_2612		Manganese/fer transporter	x	x	x	x	x	x	x	x
ZGAL_2613	pfp	pfp Diphosphate-fructose-6-phosphate 1-phosphotransferase	x	x	x	x	x	x	x	x
ZGAL_2614	kdgK1	kdgK1 2-dehydro-3-deoxygluconokinase	x	x	x	x	x	x	x	x
ZGAL_2615		Acetoin(diacetyl) reductase	x	x	x	x	x	x	x	x
ZGAL_2616	exuT2	exuT2 Hexuronate transporter	x	x	x	x	x	x	x	x
ZGAL_2618	alyA2	alyA2 Alginate lyase, family PL7	x	x	x	x			x	x
ZGAL_2619		Conserved hypothetical membrane protein	x			x
ZGAL_2620		Alginate-specific SusD-like lipoprotein	x	x	x	x			x	x
ZGAL_2621		Alginate-specific SusC-like TonB-dependent transporter	x	x	x	x			x	x
ZGAL_2622		2-dehydro-3-deoxy-D-gluconate 6-dehydrogenase	x
ZGAL_2623	kdgF	kdgF Alginate degradation protein KdgF	x	x	x	x	x	x	x	x
ZGAL_2624	alyA3	alyA3 Alginate lyase, family PL17_2	x	x	x	x	x	x	x	x
ZGAL_2626		Xylose isomerase-like TIM barrel protein	x	x	x	x	x	x	x	x
ZGAL_2627		Conserved hypothetical protein	x	x	x	x	x	x	x	x
ZGAL_2628		Conserved hypothetical protein	x	x
ZGAL_2629		Conserved hypothetical periplasmic protein	x	x
ZGAL_2634		Conserved hypothetical protein	x
ZGAL_2635		Hypothetical protein	x
ZGAL_2637	gntK1	gntK1 Gluconokinase	x	x	x	x	x	x	x	x
ZGAL_2638	iolC	iolC 5-dehydro-2-deoxygluconokinase	x	x	x	x	x	x	x	x
ZGAL_2639		Possible dioxygenase	x			x
ZGAL_2728		Conserved hypothetical lipoprotein	x	x	x	x	x	x	x	x
ZGAL_2756		Conserved hypothetical protein	x	x	x	x	x	x	x	x
ZGAL_2757		NAD dependent aldehyde dehydrogenase	x	x	x	x	x	x	x	x
ZGAL_2764		Conserved hypothetical lipoprotein	x	x	x		x	x	x	x
ZGAL_2789	apt	apt Adenine phosphoribosyltransferase	x	x	x	x	x	x	x	x
ZGAL_2805		Conserved hypothetical protein	x	x	x	x	x	x	x	x
ZGAL_2822		NAD(P)-dependent epimerase/dehydratase	x	x	x	x	x	x	x	x
ZGAL_2856		Conserved hypothetical lipoprotein	xx	xx	xx	xx	xx	xx	xx	xx
ZGAL_2867		Conserved hypothetical periplasmic protein	x	x	x	x	x	x	x	x
ZGAL_2876		Small heat shock protein	x	x	x	x	x	x	x	x
ZGAL_2930	ohrB	ohrB Organic hydroperoxide resistance protein ohrB	x	x	x	x	x	x	x	x
ZGAL_2932	msrA3	msrA3 Peptide methionine sulfoxide reductase	x	x	x	x	x	x	x	x
ZGAL_2971		Thiol-disulfide oxidoreductase	x	x	x	x	x	x	x	x
ZGAL_2972	crtZ	crtZ Beta-carotene hydroxylase	x	x	x	x	x	x	x	x
ZGAL_2973	crtB	crtB Phytoene synthetase	x	x	x	x	x	x	x	x
ZGAL_2974	crtI	crtI Phytoene dehydrogenase	x	x	x	x	x	x	x	x
ZGAL_2975		MerR-type transcriptional regulator	x	x	x	x	x	x	x	x
ZGAL_2978		Two-component system - Response regulator, receiver domain	x	x	x	x	x	x	x	x
ZGAL_2990		Glycosyltransferase, family GT4	x	x	x	x	x	x	x	x
ZGAL_2992		TetR-type transcriptional regulator	x	x	x	x	x	x	x	x
ZGAL_2993		Carboxymuconolactone decarboxylase family protein	x	x	x	x	x	x	x	x
ZGAL_2994		Hypothetical protein	x	x	x	x	x	x	x	x
ZGAL_2995		DSBA thioredoxin family protein	x	x	x	x	x	x	x	x
ZGAL_2998		Universal stress protein	x	x	x	x	x	x	x	x
ZGAL_2999		Putative protein	x
ZGAL_3000		Conserved hypothetical protein	x	x	x				x	x
ZGAL_3031		AraC-type transcriptional regulator	x	x	x	x	x	x	x	x
ZGAL_3164		Cytochrome c-containing lipoprotein	x	x	x	x	x	x	x
ZGAL_3166		Conserved hypothetical protein	x	x	x	x	x	x	x	x
ZGAL_3167		Conserved hypothetical protein	x	x	x	x	x	x	x	x
ZGAL_3170		Xylose isomerase-like TIM barrel protein	x	x	x	x	x	x	x	x
ZGAL_3171		NAD(P)-dependent oxidoreductase	x	x	x	x	x	x	x	x
ZGAL_3349		Glycoside hydrolase, family GH20	x
ZGAL_3354		Conserved hypothetical lipoprotein	x
ZGAL_3366		Sulfate transporter	x	x	x	x	x	x	x	x
ZGAL_3367	canA3	canA3 Carbonate dehydratase	x	x	x	x	x	x	x	x
ZGAL_3436		Conserved hypothetical membrane protein	x		x
ZGAL_3441		SusC-like TonB-dependent transporter	x
ZGAL_3448	mdsA3	mdsA3 Mucin-desulfating sulfatase, family S1-11	x	x	x	x			x	xx
ZGAL_3449		Conserved hypothetical periplasmic protein	x	x	x	x	x	x	x	x
ZGAL_3450		Alpha-L-fucosidase, family GH141	x	x	x		x	x	x	x
ZGAL_3451	alfA5	alfA5 Alpha-L-fucosidase, family GH29 / Acetylesterase	x	x	x	x	x	x	x	x
ZGAL_3453		Possible pyridine nucleotide-disulphide oxidoreductase	x	x
ZGAL_3454		Acetylesterase, lipase-GDSL family	x	x
ZGAL_3455		Sulfatase, family S1-17	x	x	x	x	x	x	x	x
ZGAL_3464	alfA4	alfA4 Alpha-L-fucosidase, family GH29	x	x	x		x	x	xx	x
ZGAL_3465		Sulfatase, family S1-15	x	x	x	x	x	x	x	x
ZGAL_3467		SusC-like TonB-dependent transporter	x	x	x	x	x	x	x	x
ZGAL_3468		SusD-like lipoprotein	x	x	x	x	x	x	x	x
ZGAL_3469		Sulfatase, family S1-17	x	x	x	x	x	x	x	x
ZGAL_3470		Putative glycoside hydrolase, family GHnc	x
ZGAL_3471		L-fuconate dehydratase	x	x	x	x	x	x	x	x
ZGAL_3512		SusD-like lipoprotein	x	x	x	x	x	x	x	x
ZGAL_3513		Sulfatase, family S1-20	x	x	x	x	x	x	x	x
ZGAL_3528		RNA polymerase ECF-type sigma factor	x
ZGAL_3551		Conserved hypothetical periplasmic protein	x	x	x	x	x	x	x	x
ZGAL_3552		Two-component system - Response regulator, receiver domain	x	x	x	x	x	x	x	x
ZGAL_3557		Hypothetical membrane protein	x	x	x	x	x	x	x	x
ZGAL_3558		Conserved hypothetical protein	x	x	x	x	x	x	x	x
ZGAL_3559	katA2	katA2 Catalase	x	x	x	x	x	x	x	x
ZGAL_3560		Hypothetical protein	x
ZGAL_3562		Conserved hypothetical protein	x	x	x	x	x	x	x	x
ZGAL_3563		Conserved hypothetical membrane protein	x	x	x	x	x	x	x	x
ZGAL_3565		Conserved hypothetical protein	x	x	x	x	x	x	x	x
ZGAL_3566	pldA	pldA Phospholipase A1	x	x	x	x	x	x	x	x
ZGAL_3590		Conserved hypothetical periplasmic protein	x	x	x	x	x	x	x	x
ZGAL_3592	rnkA	rnkA Regulator of nucleoside diphosphate kinase	x	x	x	x	x	x	x	x
ZGAL_3611		Conserved hypothetical periplasmic protein	x	x	x	x	x	x	x
ZGAL_3638		SusD-like lipoprotein	x	x	x		x	x
ZGAL_3665		Two-component system - Sensor histidine kinase	x
ZGAL_3683	mobA	mobA Molybdopterin-guanine dinucleotide biosynthesis protein A	x	x	x	x	x	x	x	x
ZGAL_3685		Permease	x	x	x	x	x	x	x	x
ZGAL_3739		Conserved hypothetical periplasmic protein	x	x	x	x	x	x	x	x
ZGAL_3746		Glycosyltransferase, family GT4	x	x	x	x	x	x	x	x
ZGAL_3747		Conserved hypothetical protein	x	x	x	x	x	x	x	x
ZGAL_3749		Conserved hypothetical protein	x	x	x	x	x	x	x	x
ZGAL_3796		Conserved hypothetical protein	x	x	x	x	x	x	x	x
ZGAL_3797		Conserved hypothetical protein	x	x	x	x	x	x	x	x
ZGAL_3800		Conserved hypothetical periplasmic protein	x	x	x	x	x	x	x	x
ZGAL_3801		Conserved hypothetical membrane protein	xx		x		x	x	xx	x
ZGAL_3820		Conserved hypothetical periplasmic protein	x	x	x	x	x	x	x	x
ZGAL_3898		Conserved hypothetical protein	x			x		x
ZGAL_3912		Hypothetical lipoprotein	x
ZGAL_3952	xynB	xynB Endo-beta-1,4-xylanase, family GH10	x	x	x	x	x	x	x	x
ZGAL_3954		Conserved hypothetical periplasmic protein	x	x	x	x	x		x	x
ZGAL_3971	phrA	phrA Deoxyribodipyrimidine photo-lyase	x	x	x	x	x	x	x	x
ZGAL_3972		Short-chain dehydrogenase/reductase	x	x	x	x	x	x	x	x
ZGAL_3973		Conserved hypothetical protein	x	x	x	x	x	x	x	x
ZGAL_4058		Conserved hypothetical protein	x	x	x	x	x	x	x	x
ZGAL_4082		Glycosyltransferase, family GT2	x	x	x	x	x	x	x	x
ZGAL_4130	alyA4	alyA4 Alginate lyase, family PL6_1	x	x	x	x	x	x	x	x
ZGAL_4131	alyA5	alyA5 Exo-alginate lyase, family PL7_5	x	x	x	x	x	x	x	x
ZGAL_4132	alyA6	alyA6 Alginate lyase, family PL6_1	x	x	x		x	x	x	x
ZGAL_4133		Two-component system - Sensor histidine kinase	x	x	x	x	x	x	x	x
ZGAL_4134		Two-component system - Response regulator	x	x	x	x	x	x	x	x
ZGAL_4184		Putative protein	x
ZGAL_4191		NAD dependent epimerase/dehydratase family protein	x	x	x	x	x	x	x	x
ZGAL_4224		MarR-type transcriptional regulator	x				x	x	x	x
ZGAL_4225		Conserved hypothetical membrane protein	x				x	x	x	x
ZGAL_4228		Intracellular peptidase, family C56	x	x	x	x	x	x	x	x
ZGAL_4229		Iron-containing alcohol dehydrogenase family	x	x	x	x	x	x	x	x
ZGAL_4230		Probable NADP-dependent oxidoreductase	x	x	x	x	x	x	x	x
ZGAL_4232		TetR-type transcriptional regulator	x	x	x	x	x	x	x	x
ZGAL_4273		Hypothetical periplasmic protein	x			x	x	x
ZGAL_4297		Hypothetical membrane protein	x
ZGAL_4309		Putative protein	x
ZGAL_4340		Conserved hypothetical periplasmic protein	x		x				x	x
ZGAL_4341	ybhR	ybhR ABC-2 type exporter, permease component	x		x				x	x
ZGAL_4364		Hypothetical protein	x
ZGAL_4386		Short-chain dehydrogenase/reductase	x	x	x	x	x	x	x	x
ZGAL_4399	ungA	ungA Uracil-DNA glycosylase	x	x	x	x	x	x	x	x
ZGAL_4544		Fatty acid hydroxylase family protein	x	x	x	x	x	x	x	x
ZGAL_4562		AraC-type transcriptional regulator	x		x					x
ZGAL_4622		SusD-like lipoprotein	x	x	x	x	x	x	x	x
ZGAL_4637	gapB	gapB Glyceraldehyde 3-phosphate dehydrogenase	x	x	x	x	x	x	x	x
ZGAL_4661	kduD1	kduD1 2-deoxy-D-gluconate-3-dehydrogenase	x	x	x	x	x	x	x	x
ZGAL_4673		Carbohydrate esterase, family CE1	x	x	x	x	x	x	x	x
ZGAL_4676	fdxA3	fdxA3 2Fe-2S ferredoxin	x	x	x	x	x	x	x	x
ZGAL_4677		6-O-methyl-D-galactose demethylase	x	x	x	x	x	x	x	x
ZGAL_4731		Conserved hypothetical lipoprotein	x	x	x	x	x	x	x	x
ZGAL_4739		Two-component system - Sensor histidine kinase	x	x	x	x	x	x	x	x
ZGAL_4740		Two-component system - Response regulator	x	x	x	x	x	x	x	x
ZGALAM_0909		exported protein of unknown function	x			x
ZGALAM_1098		protein of unknown function	x	x	x	x	x	x	x	x
ZGALAM_3727		protein of unknown function	x	x	x	x	x	x	x	x
ZGALAM_4041		conserved exported protein of unknown function	x	x	x	x	x	x	x	x
			305	262	255	259	253	255	260	256
